# Linked regulation of genome integrity and senescence-associated inflammation by p53

**DOI:** 10.1101/2023.11.20.567963

**Authors:** Karl N. Miller, Brightany Li, Hannah R. Pierce-Hoffman, Shreeya Patel, Xue Lei, Adarsh Rajesh, Marcos G. Teneche, Aaron P. Havas, Armin Gandhi, Carolina Cano Macip, Jun Lyu, Stella G. Victorelli, Seung-Hwa Woo, Anthony B. Lagnado, Michael A. LaPorta, Tianhui Liu, Nirmalya Dasgupta, Sha Li, Andrew Davis, Anatoly Korotkov, Erik Hultenius, Zichen Gao, Yoav Altman, Rebecca A. Porritt, Guillermina Garcia, Carolin Mogler, Andrei Seluanov, Vera Gorbunova, Susan M. Kaech, Xiao Tian, Zhixun Dou, Chongyi Chen, João F. Passos, Peter D. Adams

**Affiliations:** Cancer Genome and Epigenetics Program; Sanford Burnham Prebys MDI; La Jolla, CA, USA; Laboratory of Biochemistry and Molecular Biology; National Cancer Institute; National Institutes of Health; Bethesda, MD, USA; Department of Physiology and Biomedical Engineering; Mayo Clinic; Rochester, MN, USA; Robert and Arlene Kogod Center on Aging; Mayo Clinic; Rochester, MN, USA; NOMIS Center for Immunobiology and Microbial Pathogenesis; Salk Institute for Biological Studies; La Jolla, CA, USA; Center for Cancer Therapy; La Jolla Institute of Immunology; La Jolla, CA; Shared Resources; NCI-designated Cancer Center; Sanford Burnham Prebys MDI; La Jolla, CA, USA; Institute of Pathology; School of Medicine and Health; Technical University Munich (TUM); Munich, Germany; Departments of Biology and Medicine; University of Rochester; Rochester, NY, USA; Center for Regenerative Medicine, Department of Medicine; Massachusetts General Research Institute; Boston, MA, USA; Harvard Stem Cell Institute; Harvard University; Cambridge, MA, USA

## Abstract

Genomic instability and inflammation are distinct hallmarks of aging, but the connection between them is poorly understood. Understanding their interrelationship will help unravel new mechanisms and therapeutic targets of aging and age-associated diseases. Here we report a novel mechanism directly linking genomic instability and inflammation in senescent cells through a mitochondria-regulated molecular circuit driven by p53 and cytoplasmic chromatin fragments (CCF). We show, through activation or inactivation of p53 by genetic and pharmacologic approaches, that p53 suppresses CCF accumulation and the downstream inflammatory senescence-associated secretory phenotype (SASP), without affecting cell cycle arrest. p53 activation suppressed CCF formation by promoting DNA repair, and this is reflected in maintenance of genomic integrity, particularly in subtelomeric regions, as shown by single cell genome resequencing. Activation of p53 in aged mice by pharmacological inhibition of MDM2 reversed signatures of aging, including age- and senescence-associated transcriptomic signatures of inflammation and age-associated accumulation of monocytes and macrophages in liver. Remarkably, mitochondria in senescent cells suppressed p53 activity by promoting CCF formation and thereby restricting ATM-dependent nuclear DNA damage signaling. These data provide evidence for a mitochondria-regulated p53 signaling circuit in senescent cells that controls DNA repair, genome integrity, and senescence- and age-associated inflammation. This pathway is immunomodulatory in mice and a potential target for healthy aging interventions by small molecules already shown to activate p53.
