## Supplementary material for "Linked regulation of genome integrity and senescence-associated inflammation by p53": Table S3

### Sheet: Sheet1
Marker	Clone	Conjugate	Vendor	Catalog no.	Dilution
CD8⍺	53-6.7	BUV395	BD	563786	1/200
CD4	RM4-5	BUV737	BD	612843	1/200
CD44	IM7	BUV496	BD	741057	1/200
PD-1	29F.1A12	BV785	BioLegend	135225	1/200
SLAMF6	13G3	BV605	BD	745250	1/200
TNF⍺	MP6-XT22	PerCP/eF710	Invitrogen	46-7321-82	1/100
IFNγ	XMG1.2	BUV805	Invitrogen	368-7311-82	1/100
CD45	30-F11	BV650	Invitrogen	416-0451-82	1/200
TCF1	C63D9	AF488	CST	6444S	1/100
FoxP3	FJK-16s	APC	Invitrogen	17-5773-82	1/100
CD101	Moushi101	PE/Cy7	Invitrogen	25-1011-82	1/200
LIVE/DEAD	-	PE/Texas Red	Invitrogen	L34972	1/1000
TOX	TXRX10	PE	Invitrogen	12-6502-82	1/100
Granzyme B	QA16A02	APC/Fire 750	BioLegend	372210	1/100
Ki67	SolA15	AF700	Invitrogen	56-5698-82	1/100
TIM3	RMT3-23	BV711	BioLegend	119727	1/200
CX3CR1	SA011F11	BV421	BioLegend	149023	1/200
CD11c	N418	BV785	BioLegend	117336	1/100
CD11b	M1/70	BUV737	BD	612800	1/200
CD3ε	17A2	BV711	BioLegend	100241	1/200
CD80	16-10A1	AF488	BioLegend	104716	1/200
NK1.1	PK136	PerCP/Cy5.5	BioLegend	108728	1/200
Ly6C	HK1.4	BV605	BioLegend	128036	1/100
MHC-II	M5/114.15.2	BV421	BioLegend	107632	1/500
F4/80	BM8	APC/Cy7	BioLegend	123116	1/100
Ly6G	1A8	BUV395	BD	563978	1/200
B220	RA3-6B2	AF700	BioLegend	103232	1/200
CD206	C068C2	AF647	BioLegend	141712	1/200
